# Contribution of CTCF binding to transcriptional activity at the *HOXA* locus in *NPM1*-mutant AML cells

**DOI:** 10.1101/2020.02.17.952390

**Authors:** Reza Ghasemi, Heidi Struthers, Elisabeth R. Wilson, David H. Spencer

## Abstract

Transcriptional regulation of the *HOXA* genes is thought to involve CTCF-mediated chromatin loops and the opposing actions of the COMPASS and Polycomb epigenetic complexes. We investigated the role of these mechanisms at the *HOXA* cluster in AML cells with the common NPM1c mutation, which express both *HOXA* and *HOXB* genes. CTCF binding at the *HOXA* locus is conserved across primary AML samples, regardless of *HOXA* gene expression, and defines a continuous chromatin domain marked by COMPASS-associated histone H3 trimethylation in *NPM1*-mutant primary AML samples. Profiling of the three-dimensional chromatin architecture of *NPM1*-mutant OCI-AML3 cells identified chromatin loops between the active *HOXA9*-*HOXA11* genes and loci in the *SNX10* gene and an intergenic region located 1.4Mbp upstream of the *HOXA* locus. Deletion of CTCF binding sites in OCI-AML3 cells reduced these interactions, but resulted in new, CTCF-independent loops with regions in the *SKAP2* gene that were marked by enhancer-associated histone modifications in primary AML samples. *HOXA* gene expression was maintained in the CTCF deletion mutants, indicating that transcriptional activity at the *HOXA* locus in *NPM1*-mutant AML cells does not require long-range CTCF-mediated chromatin interactions, and instead may be driven by intrinsic factors within the *HOXA* gene cluster.
