## Supplemental Table S4 for "Contribution of CTCF binding to transcriptional activity at the *HOXA* locus in *NPM1*-mutant AML cells"

### Sheet: Table S4
Supplemental Table S4: Hi-C statistics
Library name	Genotype	Reads sequenced	ligation_motif_present (%)	short_range_(<20kb) (%)	long_range_(>20kb) (%)	inter-chromosomal (%)	intra-chromosomal (%)	Total contacts*	Chromatin loops*	Contact Domains*
OCI-AML3_WT_lib1	wild type	277337819	61.38	30.42	56.85	12.09	87.27	427312089	10553	5414
OCI-AML3_WT_lib2	wild type	329676456	79.33	30.65	52.16	16.56	82.81
OCI-AML3_A095_lib1	△CBSA7/9	462218126	91.34	45.19	42.98	11.03	88.17	632407494	12664	6965
OCI-AML3_A095_lib2	△CBSA7/9	210086286	63.18	31.24	56.67	11.65	87.91
OCI-AML3_A095.5_lib1	△CBSA7/9; △CBSA10	235584687	63.61	34.86	55.58	9	90.44	354938399	9445	4587
OCI-AML3_A095.5_lib2	△CBSA7/9; △CBSA10	212542556	90.62	44.82	44.07	9.98	88.9
OCI-AML3_A091.33_lib1	△CBSA6/7; △CBSA7/9	227742161	76.39	28.45	46.01	24.33	74.46	215919897	6102	2832
OCI-AML3_A091.33_lib2	△CBSA6/7; △CBSA7/9	50694596	76.61	32.69	47.58	18.7	80.27
OCI-AML3_A091.33.3_lib1**	△CBSA6/7; △CBSA7/9; △CBSA10	289918005	78.51	29.51	45.7	23.57	75.2	579836010	10220	6003
OCI-AML3_A091.33.5_lib1**	△CBSA6/7; △CBSA7/9; △CBSA10	362081539	79.36	33.89	47.27	17.81	81.16
MOLM13	wild type	510185944	61.7	37.4	42.5	18.2	80	414081351	7952	5197
Kasumi-1_WT_lib1	wild type	547385593	70.21	26.77	55.67	16.9	82.44	441300963	6145	4725
IMS-MS2_lib1	wild type	653687633	60.05	28.92	55.98	14.04	84.9	522562427	10908	6433
* Contacts, loops, and contact domains are calculated across libraries for the same clone
** Data from two distinct triple mutant clones were pooled for HiC analysis
