## Supplemental Table S3 for "Contribution of CTCF binding to transcriptional activity at the *HOXA* locus in *NPM1*-mutant AML cells"

### Sheet: Table S3
Supplemental Table S3: OCI-AML3 mutant clones
Clone Name	Mutations	CRISPR System	gRNA used	CBSA6/7 allele 1 del size (bp)	CBSA6/7 allele 1 coordinates	CBSA6/7 allele 2 del size (bp)	CBSA6/7 allele 2 coordinates	CBSA7/9 allele 1 del size (bp)	CBSA7/9 allele 1 coordinates	CBSA7/9 allele 2 del size (bp)	CBSA7/9 allele 2 coordinates	CBSA10 allele 1 del size (bp)	CBSA10 allele 2 coordinates	CBSA10 allele 2 del size (bp)	CBSA10 allele 2 coordinates
OCI-AML3_A099	del CBSA6/7	RNP	HA.CTCF3-Fb	64	chr7:27150912-27150976	0
OCI-AML3_A100	del CBSA6/7	RNP	HA.CTCF3-Fb	70	chr7:27150927-27150997	56	chr7:27150928-27150984
OCI-AML3_A101	del CBSA6/7	RNP	HA.CTCF3-Fb	30	chr7:27150952-27150982	248	?
OCI-AML3_A098	del CBSA6/7	RNP	HA.CTCF3-Fb	61	chr7:27150913-27150974	40	chr7:27150917-27150957
OCI-AML3_A051	del CBSA7/9	Lentiviral	2xgRNA: HA.CTCF4-Fb-1/4-Ra-1					17	Chr7: 27161070 - 27161086	17	Chr7: 27161070 - 27161086
OCI-AML3_A053	del CBSA7/9	Lentiviral	2xgRNA: HA.CTCF4-Fb-1/4-Ra-1					12	Chr7: 27161207 - 27161218	12	Chr7: 27161207 - 27161218
OCI-AML3_A055	del CBSA7/9	Lentiviral	HA.CTCF4-Fb-1					32		10
OCI-AML3_A056	del CBSA7/9	Lentiviral	HA.CTCF4-Fb-1					27	Chr7: 27161136 - 27161162	18	Chr7: 27161141 - 27161158
OCI-AML3_A057	del CBSA7/9	Lentiviral	HA.CTCF4-Fb-1					14	Chr7: 27161140 - 27161153	0
OCI-AML3_A058	del CBSA7/9	Lentiviral	HA.CTCF4-Fb-1					30	Chr7: 27161126 - 27161155	20	Chr7: 27161138 - 27161159
OCI-AML3_A059	del CBSA7/9	Lentiviral	HA.CTCF4-Fb-1					37	Chr7: 27161128 - 27161164	22	Chr7: 27161140 - 27161161
OCI-AML3_A060	del CBSA7/9	RNP	HA.CTCF4-Fb					30	Chr7: 27161123 - 27161158	14	Chr7: 27161136 - 27161150
OCI-AML3_A061	del CBSA7/9	RNP	HA.CTCF4-Fb					23	Chr7: 27161130 - 27161153	0
OCI-AML3_A062	del CBSA7/9	RNP	3xgRNA: HA.CTCF4, 4-Fb, 4-Ra					58	chr7:27161135-27161193	4	chr7:27161082-27161086
OCI-AML3_A063	del CBSA7/9	RNP	3xgRNA: HA.CTCF4, 4-Fb, 4-Ra					68	chr7:27161130-27161134	15	chr7:27161130-27161134
OCI-AML3_A064	del CBSA7/9	RNP	3xgRNA: HA.CTCF4, 4-Fb, 4-Ra					52	chr7:27161059-27161111	0
OCI-AML3_A065	del CBSA7/9	RNP	3xgRNA: HA.CTCF4, 4-Fb, 4-Ra					63		0
OCI-AML3_A066	del CBSA7/9	RNP	3xgRNA: HA.CTCF4, 4-Fb, 4-Ra					34	chr7:27161058-27161092	0
OCI-AML3_A067	del CBSA7/9	RNP	3xgRNA: HA.CTCF4, 4-Fb, 4-Ra					25	chr7:27161126-27161151	0
OCI-AML3_A068	del CBSA7/9	RNP	3xgRNA: HA.CTCF4, 4-Fb, 4-Ra					63	chr7:27161098-27161142	0
OCI-AML3_A070	del CBSA7/9	Lentiviral	HA.CTCF4-Fb-1					10	Chr7: 27161143 - 27161152	1	Chr7: 27161143 - 27161144
OCI-AML3_A091	del CBSA7/9	RNP	HA.CTCF4-Fb					57	chr7:27161109-27161159	50	chr7:27161117-27161174
OCI-AML3_A092	del CBSA7/9	RNP	HA.CTCF4-Fb					37	chr7:27161131-27161168	36	chr7:27161138-27161174
OCI-AML3_A093	del CBSA7/9	RNP	HA.CTCF4-Fb					29	chr7:27161132-27161161	16	chr7:27161143-27161159
OCI-AML3_A094	del CBSA7/9	RNP	HA.CTCF4-Fb					35	chr7:27161129-27161164	35	chr7:27161129-27161164
OCI-AML3_A095	del CBSA7/9	RNP	HA.CTCF4-Fb					304	chr7:27161085-27161389	304	chr7:27161088-27161392
OCI-AML3_A096	del CBSA7/9	RNP	HA.CTCF4-Fb					180	chr7:27160972-271611143	27	chr7:27161134-27161161
OCI-AML3_A097	del CBSA7/9	RNP	HA.CTCF4-Fb					360	chr7:27161129-271611147	19
OCI-AML3_A071	del CBSA10	RNP	HA.CTCF5-Fb									108	chr7:27179827-27179932	66	chr7:27179872-27179938
OCI-AML3_A072	del CBSA10	RNP	HA.CTCF5-Fb									32	chr7:27179905-27179937	32	chr7:27179902-27179934
OCI-AML3_A073	del CBSA10	RNP	HA.CTCF5-Fb									31	chr7:27179891-27179922	31	chr7:27179891-27179922
OCI-AML3_A074	del CBSA10	RNP	HA.CTCF5-Fb									39	chr7:27179893-27179932	39	chr7:27179893-27179932
OCI-AML3_A075	del CBSA10	RNP	HA.CTCF5-Fb									40	chr7:27179892-27179932	40	chr7:27179892-27179932
OCI-AML3_A076	del CBSA10	RNP	HA.CTCF5-Fb									42	chr7:27179890-27179932	42	chr7:27179890-27179932
OCI-AML3_A077	del CBSA10	RNP	HA.CTCF5-Fb									28	chr7:27179864-27179922	28	chr7:27179904-27179939
OCI-AML3_A078	del CBSA10	RNP	HA.CTCF5-Fb									80	chr7:27179887-27179967	42	chr7:27179886-27179928
OCI-AML3_A079	del CBSA10	RNP	HA.CTCF5-Fb									34	chr7:27179903-27179937	34	chr7:27179903-27179937
OCI-AML3_A080	del CBSA10	RNP	HA.CTCF5-Fb									34	chr7:27179895-27179929	34	chr7:27179895-27179929
OCI-AML3_A081	del CBSA10	RNP	HA.CTCF5-Fb									42	chr7:27179890-27179932	40	chr7:27179883-27179923
OCI-AML3_A082	del CBSA10	RNP	HA.CTCF5-Fb									46	chr7:27179877-27179923	46	chr7:27179877-27179923
OCI-AML3_A083	del CBSA10	RNP	HA.CTCF5-Fb									35	chr7:27179897-27179932	35	chr7:27179897-27179932
OCI-AML3_A084	del CBSA10	RNP	HA.CTCF5-Fb									58	chr7:27179864-27179922	35	chr7:27179904-27179939
OCI-AML3_A085	del CBSA10	RNP	HA.CTCF5-Fb									38	chr7:27179891-27179929	38	chr7:27179891-27179929
OCI-AML3_A086	del CBSA10	RNP	HA.CTCF5-Fb									15	chr7:27179910-27179925	15	chr7:27179910-27179925
OCI-AML3_A087	del CBSA10	RNP	HA.CTCF5-Fb									23	chr7:27179901-27179924	23	chr7:27179901-27179924
OCI-AML3_A088	del CBSA10	RNP	HA.CTCF5-Fb									31	chr7:27179893-27179925	28	chr7:27179901-27179932
OCI-AML3_A089	del CBSA10	RNP	HA.CTCF5-Fb									31	chr7:27179896-27179927	9	chr7:27179902-27179911
OCI-AML3_A090	del CBSA10	RNP	HA.CTCF4-Fb									64	chr7:27179905-27179937	38	chr7:27179902-27179934
OCI-AML3_A091.9	del CBSA7/9_CBSA10	RNP	HA.CTCF5-Fb					57	chr7:27161109-27161159	50	chr7:27161117-27161174	35	chr7:27179889-27179923	35	chr7:27179889-27179923
OCI-AML3_A091.10*	del CBSA7/9_CBSA10	RNP	HA.CTCF5-Fb					57	chr7:27161109-27161159	50	chr7:27161117-27161174	41	chr7:27179886-27179927	41	chr7:27179886-27179927
OCI-AML3_A091.12	del CBSA7/9_CBSA10	RNP	HA.CTCF5-Fb					57	chr7:27161109-27161159	50	chr7:27161117-27161174	43	chr7:27179884-27179927	43	chr7:27179884-27179927
OCI-AML3_A091.17	del CBSA7/9_CBSA10	RNP	HA.CTCF5-Fb					57	chr7:27161109-27161159	50	chr7:27161117-27161174	53	chr7:27179887-27179940	0
OCI-AML3_A091.18	del CBSA7/9_CBSA10	RNP	HA.CTCF5-Fb					57	chr7:27161109-27161159	50	chr7:27161117-27161174	69	chr7:27179864-27179932	0
OCI-AML3_A091.28	del CBSA6/7_CBSA7/9	RNP	HA.CTCF3-Fb	19	chr7:27179907-27179926	19	chr7:27179907-27179926	57	chr7:27161109-27161159	50	chr7:27161117-27161174
OCI-AML3_A091.30	del CBSA6/7_CBSA7/9	RNP	HA.CTCF3-Fb	56	chr7:27150928-27150984	0		57	chr7:27161109-27161159	50	chr7:27161117-27161174
OCI-AML3_A091.31	del CBSA6/7_CBSA7/9	RNP	HA.CTCF3-Fb	48	chr7:27150928-27150974	25	chr7:27150929-27150954	57	chr7:27161109-27161159	50	chr7:27161117-27161174
OCI-AML3_A091.33	del CBSA6/7_CBSA7/9_CBSA10	RNP	HA.CTCF3-Fb	57	chr7:27150927-27150984	57	chr7:27150927-27150984	57	chr7:27161109-27161159	50	chr7:27161117-27161174	14	Chr7: 27179901-2717916	0
OCI-AML3_A095.2	del CBSA7/9_CBSA10	RNP	HA.CTCF5-Fb					304	chr7:27161085-27161389	304	chr7:27161088-27161392	18	chr7:27179910-27179928	18	chr7:27179910-27179928
OCI-AML3_A095.3	del CBSA7/9_CBSA10	RNP	HA.CTCF5-Fb					304	chr7:27161085-27161389	304	chr7:27161088-27161392	34	chr7:27179892-27179926	34	chr7:27179892-27179926
OCI-AML3_A095.5**	del CBSA7/9_CBSA10	RNP	HA.CTCF5-Fb					304	chr7:27161085-27161389	304	chr7:27161088-27161392	58	chr7:27179878-27179936	58	chr7:27179878-27179936
OCI-AML3_A095.9	del CBSA7/9_CBSA10	RNP	HA.CTCF5-Fb					304	chr7:27161085-27161389	304	chr7:27161088-27161392	32	chr7:27179889-27179921	32	chr7:27179889-27179921
OCI-AML3_A095.10	del CBSA7/9_CBSA10	RNP	HA.CTCF5-Fb					304	chr7:27161085-27161389	304	chr7:27161088-27161392	118	chr7:27179839-27179957	118	chr7:27179839-27179957
OCI-AML3_A095.11	del CBSA6/7_CBSA7/9	RNP	HA.CTCF3-Fb	51	chr7:27150898-27150948	0		304	chr7:27161085-27161389	304	chr7:27161088-27161392
OCI-AML3_A095.12	del CBSA6/7_CBSA7/9	RNP	HA.CTCF3-Fb	43	chr7:27150941-27150984	0		304	chr7:27161085-27161389	304	chr7:27161088-27161392
OCI-AML3_A095.13	del CBSA6/7_CBSA7/9	RNP	HA.CTCF3-Fb	66	chr7:27150945-27151011	0		304	chr7:27161085-27161389	304	chr7:27161088-27161392
OCI-AML3_A095.12.1	del CBSA6/7_CBSA7/9	RNP	HA.CTCF3-Fb	43	chr7:27150941-27150984	36	chr7:27150948-27150985	304	chr7:27161085-27161389	304	chr7:27161088-27161392
OCI-AML3_A095.12.2	del CBSA6/7_CBSA7/9	RNP	HA.CTCF3-Fb	43	chr7:27150941-27150984	40	chr7:27150952-27150995	304	chr7:27161085-27161389	304	chr7:27161088-27161392
OCI-AML3_A091.33.1	del CBSA6/7_CBSA7/9_CBSA10	RNP	HA.CTCF3-Fb	57	chr7:27150927-27150984	57	chr7:27150927-27150984	57	chr7:27161109-27161159	50	chr7:27161117-27161174	14	Chr7: 27179901-2717916	0
OCI-AML3_A091.33.2	del CBSA6/7_CBSA7/9_CBSA10	RNP	HA.CTCF3-Fb	57	chr7:27150927-27150984	57	chr7:27150927-27150984	57	chr7:27161109-27161159	50	chr7:27161117-27161174	14	Chr7: 27179901-2717916	1	Chr7: 27179911-2717914
OCI-AML3_A091.33.3	del CBSA6/7_CBSA7/9_CBSA10	RNP	HA.CTCF3-Fb	57	chr7:27150927-27150984	57	chr7:27150927-27150984	57	chr7:27161109-27161159	50	chr7:27161117-27161174	31	Chr7: 27179901-2717916	14	Chr7: 27179896-2717928
OCI-AML3_A091.33.4	del CBSA6/7_CBSA7/9_CBSA10	RNP	HA.CTCF3-Fb	57	chr7:27150927-27150984	57	chr7:27150927-27150984	57	chr7:27161109-27161159	50	chr7:27161117-27161174	19	Chr7: 27179901-2717916	14	Chr7: 27179891-2717911
OCI-AML3_A091.33.5	del CBSA6/7_CBSA7/9_CBSA10	RNP	HA.CTCF3-Fb	57	chr7:27150927-27150984	57	chr7:27150927-27150984	57	chr7:27161109-27161159	50	chr7:27161117-27161174	14	Chr7: 27179901-2717916	13	Chr7: 27179908-2717922
OCI-AML3_A091.33.6	del CBSA6/7_CBSA7/9_CBSA10	RNP	HA.CTCF3-Fb	57	chr7:27150927-27150984	57	chr7:27150927-27150984	57	chr7:27161109-27161159	50	chr7:27161117-27161174	51	Chr7: 27179901-2717916	14	Chr7: 27179906-2717958
OCI-AML3_A091.33.7	del CBSA6/7_CBSA7/9_CBSA10	RNP	HA.CTCF3-Fb	57	chr7:27150927-27150984	57	chr7:27150927-27150984	57	chr7:27161109-27161159	50	chr7:27161117-27161174	38	Chr7: 27179901-2717916	14	Chr7: 27179895-2717934
OCI-AML3_A091.33.8	del CBSA6/7_CBSA7/9_CBSA10	RNP	HA.CTCF3-Fb	57	chr7:27150927-27150984	57	chr7:27150927-27150984	57	chr7:27161109-27161159	50	chr7:27161117-27161174	14	Chr7: 27179901-2717916	14	Chr7: 27179901-2717916
* Clone contains a 29,138 bp deletion between CBSA6/7 and CBSA10 that eliminates both CTCF binding sites
** Clone contains a 28,933 bp inversion between CBSA6/7 and CBSA10 that eliminates both CTCF binding sites
