## Supplemental Table S2 for "Contribution of CTCF binding to transcriptional activity at the *HOXA* locus in *NPM1*-mutant AML cells"

### Sheet: Table S2
Supplemental Table S2A: gRNAs used for RNP
gRNA name	Target	gRNA Sequence (crRNA from IDT)*	Targeted sequence in the human genome§	strand	Chromosome	start	End	span
HA.CTCF3-Fb	CBSA6/7	5'-AGGCGGGCTGCAGCTGGCGC-3'	5'-GCTTGCTGGGAAATCTC^TGAGGG-3'	+	chr7	27150936	27150955	23
HA.CTCF4-Fb	CBSA7/9	5'-GGAGCCACACTGCCATCTGC-3'	5'-TAGGAACTTCACAAGGG^TCGCGG-3'	+	chr7	27161127	27161146	23
HA.CTCF5-Fb	CBSA10	5'-ATCGGAAGTGCGCCATCTCG-3'	5'-TGGGGTTCCCGGCTCCC^CGGCGG-3'	+	chr7	27179895	27179914	23
*these are the raw sequence of the gRNAs that we ordered via IDT, but to improve their efficiencies and stabilities, IDT would incorporate their own modification upon each oligo
Supplemental Table S2B: gRNAs sequences used in Lentiviral system
gRNA name	Target	sense sequence☨	Targeted sequence in the human genome§	strand	Chromosome	start	End	span
HA.CTCF.F4	CBSA7/9	5'-CACCGTAGGAACTTCACAAGGGTCG-3'	5'-TAGGAACTTCACAAGGG^TCGCGG-3'	+	chr7	27200689	27200708	23
HA.CTCF4-Fb	CBSA7/9	5'-CACCGGAGCCACACTGCCATCTGC-3'	5'-GGAGCCACACTGCCATC^TGCTGG-3'	+	chr7	27200746	27200765	23
HA.CTCF4-Ra	CBSA7/9	5'-CACCGGGTGCGGTGGGCTAGCCGG-3'	5'-CCG^GCTAGCCCACCGCACCC-3'	-	chr7	27200825	27200844	23
☨G Optimezed sequence (G in shown in Blue)
* C (in blue) represents the G-optimization of the sense strand
§ Cut site shown in red and the PAM sequence in green
Supplemental Table S2C: list of primers used in this study
Target	Forward primer Name	forward primer 5' Tail	Forward Primer (5'-->3')	Reverse primer Name	reverse primer 5' tail	Reverse Primer (5'-->3')	Amplicon size (bp)	Applications
CBSA6/7	Ad.HA.CTCF3.Fw4	CACTCTTTCCCTACACGACGCTCTTCCGATCT	CTCCATGGTGCTGGAGTG	Ad.HA.CTCF3.Rv3	GTGACTGGAGTTCAGACGTGTGCTCTTCCGATCT	TTAGGACGTTAGCCCGTG	382	Mutation and clonal screening/sequencing
CBSA7/9	Ad.HA.CTCF4.Fw2	CACTCTTTCCCTACACGACGCTCTTCCGATCT	CCGCCGATTCCTTGTTTC	Ad.HA.CTCF4.Rv2	GTGACTGGAGTTCAGACGTGTGCTCTTCCGATCT	TGGCATTGCCTCCTCTG	361	Mutation and clonal screening/sequencing
CBSA10	Ad.HA.CTCF5.Fw2	CACTCTTTCCCTACACGACGCTCTTCCGATCT	CGCGTTGCTTTAAATTACCATACC	Ad.HA.CTCF5.Rv2	GTGACTGGAGTTCAGACGTGTGCTCTTCCGATCT	GGCCAATTTGCATATTTGGAATG	390	Mutation and clonal screening/sequencing
HPRT	Ad.HPRT1.Fw2	CACTCTTTCCCTACACGACGCTCTTCCGATCT	TTGAAGTTTGTGTGTGTACATAAGG	Ad.HPRT1.Rv2	GTGACTGGAGTTCAGACGTGTGCTCTTCCGATCT	CCCAAATTAGAGTCCCACAGAG	402	Mutation and clonal screening/sequencing
